# Enteropathogenic *Providencia alcalifaciens*: A subgroup of *P. alcalifaciens* that causes diarrhea

**DOI:** 10.1101/2024.04.26.591277

**Authors:** Dieter Bulach, Glen P. Carter, M. John Albert

## Abstract

Even though *Providencia alcalifaciens* is considered as a normal flora of the large intestine, there are reports of it causing diarrhea. In a previous study, a strain, 2939/90 obtained as a pure stool culture from a dead diarrheal patient was shown to cause invasion and actin condensation in mammalian cells, and diarrhea in a rabbit model. In a subsequent study, four Tn*phoA* mutants of 2939/90 produced negligible invasion and actin condensation in mammalian cells. In the present study, the parent strain was sequenced by short-read and long-read sequencing, and the mutants by short read sequencing. In all four mutants, a Tn*phoA* insertion was detected in the type three secretion system (T3SS) locus present on the largest of four plasmids (p2939_90_1) and not in a seemingly independent, functional T3SS locus on the chromosome. A survey of 52 genomes of *P. alcalifaciens* available in the public database identified the chromosomal T3SS locus in all strains, including both *P. alcalifaciens* genomic clades that we have classified as (group A) and (group B); a highly related gene layout and gene synteny flanking the locus suggested that these chromosomal loci are orthologous. There is a low sequence similarity between the chromosomal and plasmid-borne T3SS; a survey of plasmid T3SS showed its presence in only 21 of 52 genomes and mostly in group A genomes. Group A included several isolates from an outbreak of haemorrhagic diarrhea in dogs. Using prediction software (EffectiveDB), we detected several known and unknown effectors flanking the plasmid T3SS locus. The observation that Tn*phoA* insertion only in the plasmid T3SS locus affected the invasion phenotype suggested that this locus is critical for causation of diarrhea. This leads us to conclude that a subgroup of *P. alcalifaciens* that possesses this plasmid-borne T3SS locus (in the case of strain, 2939/90) can cause diarrheal disease. We name this subgroup as enteropathogenic *P. alcalifaciens* (EPA). EPA should be included in future studies of etiology of diarrhea. A unique sequence that may be present in the T3SS locus in the plasmid may be investigated as a marker in a simple molecular test for diagnosis of EPA.
