## Supplemental Table 1 for "Enteropathogenic *Providencia alcalifaciens*: A subgroup of *P. alcalifaciens* that causes diarrhea"

### Sheet: Table S1
Table S1. Providencia alcalifaciens genome sequences available at NCBI as at 1 February 2024
Assembly Accession	RefSeq accession	Listing source (as P. alcalifaciens)	GTDB genome competeness	GTDB taxonomy	Species type strain	Assembly name	Organism name	Organism infraspecific strain names	Annotation name	Assembly Stats Total Sequence Length	Assembly Contigs/Replicons	Assembly Level	Assembly Release Date	WGS project accession	Assembly Submitter	Assembly BioProject Accession	Assembly BioSample Accession	Host	Country	Year	CheckM marker set	CheckM completeness	CheckM contamination
GCA_000173415.1	GCF_000173415.1	NCBI & GTDB	GTDB_confirmed	Providencia alcalifaciens	Type Strain	ASM17341v1	Providencia alcalifaciens DSM 30120	DSM 30120	Annotation submitted by Washington University Genome Sequencing Center	4029346	79	Contig	2008-10-23	ABXW01	Washington University Genome Sequencing Center	PRJNA29297	SAMN00008853	Human	No data	No data	Providencia alcalifaciens	97.34	1.15
GCA_000314875.2	GCF_000314875.2	NCBI & GTDB	GTDB_confirmed	Providencia alcalifaciens		ASM31487v2	Providencia alcalifaciens Dmel2	Dmel2	Annotation submitted by Cornell University	4218892	15	Scaffold	2013-01-17	AKKM01	Cornell University	PRJNA82571	SAMN02428991	Drosophila melanogaster	USA	2006	Providencia alcalifaciens	95.2	1.07
GCA_000517745.1	GCF_000517745.1	NCBI & GTDB	GTDB_confirmed	Providencia alcalifaciens_A		PalPAL3v1.0	Providencia alcalifaciens PAL-3	PAL-3	Annotation submitted by JCVI	4087800	50	Contig	2014-01-13	AZYZ01	JCVI	PRJNA181049	SAMN02597446	No data	No data	No data	Providencia alcalifaciens	93.21	5.1
GCA_000517805.1	GCF_000517805.1	NCBI & GTDB	GTDB_confirmed	Providencia alcalifaciens		PalF902004v1.0	Providencia alcalifaciens F90-2004	F90-2004	Annotation submitted by JCVI	4326820	80	Contig	2014-01-13	JACS01	JCVI	PRJNA181043	SAMN02597449	Human - diarrheal patient	Australia	No data	Providencia alcalifaciens	97	4.62
GCA_000527255.1	GCF_000527255.1	NCBI & GTDB	GTDB_confirmed	Providencia alcalifaciens		PalPAL2v1.0	Providencia alcalifaciens PAL-2	PAL-2	Annotation submitted by JCVI	4113116	87	Contig	2014-01-31	JAKZ01	JCVI	PRJNA181048	SAMN02641583	No data	No data	No data	Providencia alcalifaciens	95.9	5.13
GCA_000527275.1	GCF_000527275.1	NCBI & GTDB	GTDB_confirmed	Providencia alcalifaciens_A		PalPAL1v1.0	Providencia alcalifaciens PAL-1	PAL-1	Annotation submitted by JCVI	4108375	28	Contig	2014-01-31	JALA01	JCVI	PRJNA181047	SAMN02641582	No data	No data	No data	Providencia alcalifaciens	93.21	5.56
GCA_000527295.1	GCF_000527295.1	NCBI & GTDB	GTDB_confirmed	Providencia alcalifaciens		PalRIMD1656011v1.0	Providencia alcalifaciens RIMD 1656011	RIMD 1656011	Annotation submitted by JCVI	4044196	33	Contig	2014-01-31	JALB01	JCVI	PRJNA181046	SAMN02641581	No data	No data	No data	Providencia alcalifaciens	95.08	2.97
GCA_000527315.1	GCF_000527315.1	NCBI & GTDB	GTDB_confirmed	Providencia alcalifaciens		PalR901475v1.0	Providencia alcalifaciens R90-1475	R90-1475	Annotation submitted by JCVI	3987837	42	Contig	2014-01-31	JALC01	JCVI	PRJNA181045	SAMN02641580	Human - diarrheal patient	Australia	No data	Providencia alcalifaciens	94.57	2.93
GCA_000527335.1	GCF_000527335.1	NCBI & GTDB	GTDB_confirmed	Providencia alcalifaciens		Pal20592v1.0	Providencia alcalifaciens 205/92	205/92	Annotation submitted by JCVI	4207486	88	Contig	2014-01-31	JALD01	JCVI	PRJNA181044	SAMN02641579	Human - diarrheal patient	Bangladesh	1992	Providencia alcalifaciens	96.31	5.57
GCA_002393505.1	GCF_002393505.1	NCBI & GTDB	GTDB_confirmed	Providencia alcalifaciens	Type Strain	ASM239350v1	Providencia alcalifaciens	FDAARGOS_408	NCBI Prokaryotic Genome Annotation Pipeline (PGAP)	3990106	1	Complete Genome	2017-09-28		University of Maryland	PRJNA231221	SAMN07312452	Human	No data	No data	Providencia alcalifaciens	97.01	1.08	ATCC 51902
GCA_003057415.1	GCF_003057415.1	NCBI & GTDB	GTDB_confirmed	Providencia alcalifaciens_A		ASM305741v1	Providencia alcalifaciens	PRM-2		4059446	80	Contig	2018-04-18	PXIC01	Lebanese American University	PRJNA437544	SAMN08667507	Homo sapiens	Lebanon	2017	Providencia alcalifaciens	94.06	6.27
GCA_004343335.1	GCF_004343335.1	NCBI & GTDB	GTDB_confirmed	Providencia alcalifaciens_A		ASM434333v1	Providencia alcalifaciens	JUb102	Annotation submitted by DOE Joint Genome Institute	4063730	40	Contig	2019-03-11	SMAS01	DOE Joint Genome Institute	PRJNA499488	SAMN10361495	No data	No data	No data	Providencia alcalifaciens	92.26	3.87
GCA_009706295.1	GCF_009706295.1	NCBI & GTDB	GTDB_confirmed	Providencia alcalifaciens		ASM970629v1	Providencia alcalifaciens	wls1940	NCBI Prokaryotic Genome Annotation Pipeline (PGAP)	4034816	45	Scaffold	2019-11-23	WLTW01	NanKai universit	PRJNA580371	SAMN13156000	No data	Poland	No data	Providencia alcalifaciens	95.37	4.9
GCA_009706305.1	GCF_009706305.1	NCBI & GTDB	GTDB_confirmed	Providencia alcalifaciens		ASM970630v1	Providencia alcalifaciens	wls1939	NCBI Prokaryotic Genome Annotation Pipeline (PGAP)	3937930	36	Contig	2019-11-23	WLTX01	NanKai universit	PRJNA580371	SAMN13155999	No data	Poland	No data	Providencia alcalifaciens	95.71	3.95
GCA_009706365.1	GCF_009706365.1	NCBI & GTDB	GTDB_confirmed	Providencia alcalifaciens		ASM970636v1	Providencia alcalifaciens	wls1935	NCBI Prokaryotic Genome Annotation Pipeline (PGAP)	4011114	29	Contig	2019-11-23	WLUA01	NanKai universit	PRJNA580371	SAMN13155996	No data	Poland	No data	Providencia alcalifaciens	95.35	3.01
GCA_009706385.1	GCF_009706385.1	NCBI & GTDB	GTDB_confirmed	Providencia alcalifaciens		ASM970638v1	Providencia alcalifaciens	wls1934	NCBI Prokaryotic Genome Annotation Pipeline (PGAP)	4299837	59	Scaffold	2019-11-23	WLUB01	NanKai universit	PRJNA580371	SAMN13155995	No data	Poland	No data
GCA_009706395.1	GCF_009706395.1	NCBI & GTDB	GTDB_confirmed	Providencia alcalifaciens		ASM970639v1	Providencia alcalifaciens	wls1933	NCBI Prokaryotic Genome Annotation Pipeline (PGAP)	3874146	24	Contig	2019-11-23	WLUC01	NanKai universit	PRJNA580371	SAMN13155994	No data	Poland	No data	Providencia alcalifaciens	94.92	0.87
GCA_009706465.1	GCF_009706465.1	NCBI & GTDB	GTDB_confirmed	Providencia alcalifaciens		ASM970646v1	Providencia alcalifaciens	wls1924	NCBI Prokaryotic Genome Annotation Pipeline (PGAP)	4106489	39	Scaffold	2019-11-23	WLUF01	NanKai universit	PRJNA580371	SAMN13155991	No data	Poland	No data	Providencia alcalifaciens	95.28	4.01
GCA_009706485.1	GCF_009706485.1	NCBI & GTDB	GTDB_confirmed	Providencia alcalifaciens		ASM970648v1	Providencia alcalifaciens	wls1925	NCBI Prokaryotic Genome Annotation Pipeline (PGAP)	4770636	212	Scaffold	2019-11-23	WLUE01	NanKai universit	PRJNA580371	SAMN13155992	No data	Poland	No data	Providencia alcalifaciens	95.68	22.7
GCA_009706545.1	GCF_009706545.1	NCBI & GTDB	GTDB_confirmed	Providencia alcalifaciens		ASM970654v1	Providencia alcalifaciens	wls1920	NCBI Prokaryotic Genome Annotation Pipeline (PGAP)	4121459	52	Contig	2019-11-23	WLUI01	NanKai universit	PRJNA580371	SAMN13155987	No data	Poland	No data	Providencia alcalifaciens	95.23	6.92
GCA_009706685.1	GCF_009706685.1	NCBI & GTDB	GTDB_confirmed	Providencia alcalifaciens		ASM970668v1	Providencia alcalifaciens	wls1911	NCBI Prokaryotic Genome Annotation Pipeline (PGAP)	4059992	70	Scaffold	2019-11-23	WLUQ01	NanKai universit	PRJNA580371	SAMN13155979	No data	Poland	No data	Providencia alcalifaciens	95.31	5.84
GCA_009706725.1	GCF_009706725.1	NCBI & GTDB	GTDB_confirmed	Providencia alcalifaciens		ASM970672v1	Providencia alcalifaciens	wls1912	NCBI Prokaryotic Genome Annotation Pipeline (PGAP)	4047690	53	Scaffold	2019-11-23	WLUP01	NanKai universit	PRJNA580371	SAMN13155980	No data	Poland	No data	Providencia alcalifaciens	94.4	5.83
GCA_013415225.1	GCF_013415225.1	NCBI & GTDB	GTDB_confirmed	Providencia alcalifaciens		ASM1341522v1	Providencia alcalifaciens	WMus003	NCBI Prokaryotic Genome Annotation Pipeline (PGAP)	3919227	66	Contig	2020-07-14	JACBXW01	King's College London	PRJNA643572	SAMN15420193	Mus musculus	UK	2019	Providencia alcalifaciens	91.43	2.92
GCA_013702185.1	GCF_013702185.1	NCBI & GTDB	GTDB_confirmed	Providencia alcalifaciens		ASM1370218v1	Providencia alcalifaciens	PROV013	NCBI Prokaryotic Genome Annotation Pipeline (PGAP)	4033976	1	Complete Genome	2020-07-27		Beijing Institute of Microbiology and Epidemiology	PRJNA647141	SAMN15577023	Sus scrofa domesticus	China	2017	Providencia alcalifaciens	91.73	2.39
GCA_015234555.1	GCF_015234555.1	NCBI & GTDB	GTDB_confirmed	Providencia alcalifaciens		ASM1523455v1	Providencia alcalifaciens	WMus003.1	NCBI Prokaryotic Genome Annotation Pipeline (PGAP)	3919227	66	Contig	2020-11-04	JADGLZ01	King's College London	PRJNA671681	SAMN16540228	Mus musculus	UK	2019	Providencia alcalifaciens	95.05	2.92
GCA_015739385.1	GCF_015739385.1	NCBI & GTDB	GTDB_confirmed	Providencia alcalifaciens_A		ASM1573938v1	Providencia alcalifaciens	PRV00016	NCBI Prokaryotic Genome Annotation Pipeline (PGAP)	3912227	30	Contig	2020-12-03	JADSSX01	University of Pittsburgh	PRJNA475751	SAMN13622148	Homo sapiens	USA	2018	Providencia alcalifaciens	89.64	4.49
GCA_020271745.1	GCF_020271745.1	NCBI & GTDB	GTDB_confirmed	Providencia alcalifaciens_B		ASM2027174v1	Providencia alcalifaciens	LHC2-1	NCBI Prokaryotic Genome Annotation Pipeline (PGAP)	4196542	1	Complete Genome	2021-10-05		Yangzhou University	PRJNA750704	SAMN20477962	Gallus gallus	China	2020	Providencia alcalifaciens	92.27	3.71
GCA_029962585.1	GCF_029962585.1	NCBI				ASM2996258v1	Providencia alcalifaciens	2939/90	NCBI Prokaryotic Genome Annotation Pipeline (PGAP)	4365872	5	Complete Genome	2023-05-10		The University of Melbourne	PRJNA929094	SAMN32951864	Homo sapiens	Bangladesh	1990	Providencia alcalifaciens	91.21	4.28
GCA_031340635.2		NCBI				PDT001705878.4	Providencia alcalifaciens	JBDGAAB-19-0025	NCBI Prokaryotic Genome Annotation Pipeline (PGAP)	4087594	282	Contig	2023-11-06	DAPIAV02	National Center for Biotechnology Information	PRJNA514245	SAMD00501572	Homo sapiens	Japan	2019
GCA_034093295.1	GCF_034093295.1	NCBI				ASM3409329v1	Providencia alcalifaciens	MB27		4045827	770	Contig	2023-12-05	JAWIZF01	University of Georgia	PRJNA1026344	SAMN37774684	No data	No data	No data	Providencia alcalifaciens	91.47	5.04
GCA_034721185.1	GCF_034721185.1	NCBI				ASM3472118v1	Providencia alcalifaciens	MB23		4020029	766	Scaffold	2023-12-27	JAWQER01	University of Georgia	PRJNA1026344	SAMN37234484	No data	No data	No data	Providencia alcalifaciens	93.85	7.41
GCA_034838415.1		NCBI				PDT002043445.1	Providencia alcalifaciens	GT24-0159	NCBI Prokaryotic Genome Annotation Pipeline (PGAP)	4123632	22	Contig	2023-12-29	DAUBBH01	National Center for Biotechnology Information	PRJNA514245	SAMN39194065	Environmental	USA	2023
GCA_900455135.1	GCF_900455135.1	NCBI & GTDB	GTDB_confirmed	Providencia alcalifaciens		52363_F02	Providencia alcalifaciens	NCTC6344	Annotation submitted by SC	3891468	31	Contig	2018-06-29	UATY01	SC	PRJEB6403	SAMEA4556078	Homo sapiens - diarrheal patient	India	1942	Providencia alcalifaciens	90.17	0.68
GCA_900478095.1	GCF_900478095.1	NCBI & GTDB	GTDB_confirmed	Providencia alcalifaciens	Type Strain	31289_D01	Providencia alcalifaciens	NCTC10286	Annotation submitted by SC	4042926	1	Complete Genome	2018-06-17		SC	PRJEB6403	SAMEA2665129	Homo sapiens	No data	No data
GCA_902375275.1	GCF_902375275.1	NCBI & GTDB	GTDB_confirmed	Providencia alcalifaciens		MGYG-HGUT-01466	Providencia alcalifaciens			4044196	33	Contig	2019-08-22	CABKTF01	EMG	PRJEB33885	SAMEA5850969	Homo sapiens	No data	No data	Providencia alcalifaciens	95.08	2.97
GCA_902375285.1	GCF_902375285.1	NCBI & GTDB	GTDB_confirmed	Providencia alcalifaciens_A		MGYG-HGUT-01465	Providencia alcalifaciens			4108375	28	Contig	2019-08-22	CABKTH01	EMG	PRJEB33885	SAMEA5850968	Homo sapiens	No data	No data	Providencia alcalifaciens	93.21	5.56
GCA_915401705.1	GCF_915401705.1	NCBI & GTDB	GTDB_confirmed	Providencia alcalifaciens		2019-04-27799-1-2	Providencia alcalifaciens	2019-04-27799-1-2	Annotation submitted by NORWEGIAN VETERINARY INSTITUTE	4386154	5	Complete Genome	2021-09-18		NORWEGIAN VETERINARY INSTITUTE	PRJEB47262	SAMEA9835636	Canis lupus familiaris	Norway	2019	Providencia alcalifaciens	95.7	4.46
GCA_915401715.1	GCF_915401715.1	NCBI & GTDB	GTDB_confirmed	Providencia alcalifaciens		2019-04-29034-1-3	Providencia alcalifaciens	2019-04-29034-1-3	Annotation submitted by NORWEGIAN VETERINARY INSTITUTE	4386908	5	Complete Genome	2021-09-18		NORWEGIAN VETERINARY INSTITUTE	PRJEB47262	SAMEA9835637	Canis lupus familiaris	Norway	2019	Providencia alcalifaciens	95.7	4.46
GCA_915401735.1	GCF_915401735.1	NCBI & GTDB	GTDB_confirmed	Providencia alcalifaciens		2019-04-28369-1-2	Providencia alcalifaciens	2019-04-28369-1-2	Annotation submitted by NORWEGIAN VETERINARY INSTITUTE	4386911	5	Complete Genome	2021-09-18		NORWEGIAN VETERINARY INSTITUTE	PRJEB47262	SAMEA9835631	Canis lupus familiaris	Norway	2019	Providencia alcalifaciens	95.7	4.46
GCA_915401745.1	GCF_915401745.1	NCBI & GTDB	GTDB_confirmed	Providencia alcalifaciens		2019-01-3283-1-1	Providencia alcalifaciens	2019-01-3283-1-1	Annotation submitted by NORWEGIAN VETERINARY INSTITUTE	4123814	2	Complete Genome	2021-09-18		NORWEGIAN VETERINARY INSTITUTE	PRJEB47262	SAMEA9835630	Canis lupus familiaris	Norway	2019	Providencia alcalifaciens	95.55	4.12
GCA_915401765.1	GCF_915401765.1	NCBI & GTDB	GTDB_confirmed	Providencia alcalifaciens		2019-04-28370-1-5	Providencia alcalifaciens	2019-04-28370-1-5	Annotation submitted by NORWEGIAN VETERINARY INSTITUTE	4386930	6	Complete Genome	2021-09-18		NORWEGIAN VETERINARY INSTITUTE	PRJEB47262	SAMEA9835632	Canis lupus familiaris	Norway	2019	Providencia alcalifaciens	95.47	4.46
GCA_915402005.1	GCF_915402005.1	NCBI & GTDB	GTDB_confirmed	Providencia alcalifaciens		2019-04-29290-1-7	Providencia alcalifaciens	2019-04-29290-1-7	Annotation submitted by NORWEGIAN VETERINARY INSTITUTE	4218374	2	Complete Genome	2021-09-18		NORWEGIAN VETERINARY INSTITUTE	PRJEB47262	SAMEA9835633	Canis lupus familiaris	Norway	2019	Providencia alcalifaciens	96.02	4.89
GCA_915402015.1	GCF_915402015.1	NCBI & GTDB	GTDB_confirmed	Providencia alcalifaciens		2019-04-29292-1-3	Providencia alcalifaciens	2019-04-29292-1-3	Annotation submitted by NORWEGIAN VETERINARY INSTITUTE	4386609	5	Complete Genome	2021-09-18		NORWEGIAN VETERINARY INSTITUTE	PRJEB47262	SAMEA9835635	Canis lupus familiaris	Norway	2019	Providencia alcalifaciens	95.7	4.46
GCA_915403165.1	GCF_915403165.1	NCBI & GTDB	GTDB_confirmed	Providencia alcalifaciens_C		2019-04-29291-1-1	Providencia alcalifaciens	2019-04-29291-1-1	Annotation submitted by NORWEGIAN VETERINARY INSTITUTE	3933480	2	Complete Genome	2021-09-18		NORWEGIAN VETERINARY INSTITUTE	PRJEB47262	SAMEA9835634	Canis lupus familiaris	Norway	2019	Providencia alcalifaciens	92.76	4.27
GCA_009706185.1	GCF_009706185.1	GTDB	GTDB_confirmed	Providencia alcalifaciens_A			Providencia sp. wls1950	wls1950	NCBI Prokaryotic Genome Annotation Pipeline (PGAP)	3812588	165	Scaffold	2019-11-23		NanKai universit	PRJNA224116	SAMN13156010	No data	Poland	No data	Providencia alcalifaciens	94.27	0.92
GCA_009706335.1	GCF_009706335.1	GTDB	GTDB_confirmed	Providencia alcalifaciens_A			Providencia sp. wls1938	wls1938	NCBI Prokaryotic Genome Annotation Pipeline (PGAP)	4140785	27	Scaffold	2019-11-23		NanKai universit	PRJNA224116	SAMN13155998	No data	Poland	No data	Providencia alcalifaciens	94.97	1.57
GCA_009706495.1	GCF_009706495.1	GTDB	GTDB_confirmed	Providencia alcalifaciens_A			Providencia sp. wls1921	wls1921	NCBI Prokaryotic Genome Annotation Pipeline (PGAP)	3900595	25	Scaffold	2019-11-23		NanKai universit	PRJNA224116	SAMN13155988	No data	Poland	No data	Providencia alcalifaciens	94.53	0.6
GCA_009706505.1	GCF_009706505.1	GTDB	GTDB_confirmed	Providencia alcalifaciens_A			Providencia sp. wls1922	wls1922	NCBI Prokaryotic Genome Annotation Pipeline (PGAP)	4183836	119	Scaffold	2019-11-23		NanKai universit	PRJNA224116	SAMN13155989	No data	Poland	No data	Providencia alcalifaciens	94.4	2.09
GCA_009706585.1	GCF_009706585.1	GTDB	GTDB_confirmed	Providencia alcalifaciens_A			Providencia sp. wls1916	wls1916	NCBI Prokaryotic Genome Annotation Pipeline (PGAP)	3811298	23	Scaffold	2019-11-23		NanKai universit	PRJNA224116	SAMN13155984	No data	Poland	No data	Providencia alcalifaciens	94.73	1.09
GCA_018257355.1	GCF_018257355.1	GTDB	GTDB_confirmed	Providencia alcalifaciens_A			Providencia sp. JGM178	JGM178	NCBI Prokaryotic Genome Annotation Pipeline (PGAP)	3831001	14	Contig	2021-05-04		Cornell University	PRJNA687492	SAMN17146138	Drosophila	USA	2015	Providencia alcalifaciens	95.13	0.95
GCA_018257375.1	GCF_018257375.1	GTDB	GTDB_confirmed	Providencia alcalifaciens_A			Providencia sp. JGM181	JGM181	NCBI Prokaryotic Genome Annotation Pipeline (PGAP)	3753400	309	Scaffold	2021-05-04		Cornell University	PRJNA687492	SAMN17146136	Drosophila	USA	2015	Providencia alcalifaciens	95.13	0.95
GCA_018257405.1	GCF_018257405.1	GTDB	GTDB_confirmed	Providencia alcalifaciens_A			Providencia sp. JGM172	JGM172	NCBI Prokaryotic Genome Annotation Pipeline (PGAP)	3829856	14	Contig	2021-05-04		Cornell University	PRJNA687492	SAMN17146137	Drosophila	USA	2015	Providencia alcalifaciens	95.19	0.95
