## Supplementary Table 2 for "Enteropathogenic *Providencia alcalifaciens*: A subgroup of *P. alcalifaciens* that causes diarrhea"

### Sheet: TableS2
Table S2. Sequencing information for TnPhoA mutants
	NCBI	Readset	Readset	Readset	Readset	Readset	Readset	Readset	Readset	Assembly	Assembly	Assembly	Assembly	Assembly	Assembly	Assembly
Isolate	Accession	Reads	Yield	GC content	Min length	Avg length	Max length	Average quality (% >Q30)	Estimated average depth	bp	# contigs	# gaps	Min contig size	Avg contig size	Max contig size	N50
M-23	SRR27868468	7157678	1059381803	44.21	35	148	151	86.23	184.3	4214065	264	0	116	15962.4	196497	57943
M-47	SRR27868467	4517738	1359839138	42.45	301	301	301	62.57	125	4238077	176	0	159	24080	439544	172216
M-63	SRR27868466	2015270	606596270	43.13	301	301	301	65.27	93.6	4231355	140	0	159	30224	384949	204011
M-78	SRR27868465	7115914	1058468968	44.32	35	148.7	151	85.68	177.1	4227812	205	0	115	20623.5	274717	112134
