## Supplementary Table 3 for "Enteropathogenic *Providencia alcalifaciens*: A subgroup of *P. alcalifaciens* that causes diarrhea"

### Sheet: TableS3
Table S3. Predicted protein coding features on plasmid 1
Isolate with gene Interrupted	Predicted T3SS role	Predicted T3SS Effector#	Unified Nomenclature^	Accession	Begin	End	Chromosome	Orientation	Name	Symbol	Gene Type	Protein accession	Protein length	Locus tag
	T3SS	T3SS Effector	SctA	NZ_CP116944.1	6278	7348	p2939_90_1	minus	type III secretion system needle tip protein SctA	sctA	protein-coding	WP_051459666.1	356	PO864_RS19510
	T3SS	T3SS Effector	SctB	NZ_CP116944.1	7443	8669	p2939_90_1	minus	IpaC/SipC family type III secretion system effector		protein-coding	WP_036961006.1	408	PO864_RS19515
M-63	T3SS		SctE	NZ_CP116944.1	8694	10472	p2939_90_1	minus	type III secretion system translocon subunit SctE	sctE	protein-coding	WP_051459665.1	592	PO864_RS19520
	T3SS		chaperone	NZ_CP116944.1	10475	10975	p2939_90_1	minus	type III secretion system translocator chaperone SicA	sicA	protein-coding	WP_036954233.1	166	PO864_RS19525
	T3SS		SctU	NZ_CP116944.1	11118	12176	p2939_90_1	minus	EscU/YscU/HrcU family type III secretion system export apparatus switch protein		protein-coding	WP_036954235.1	352	PO864_RS19530
	T3SS		SctT	NZ_CP116944.1	12181	12954	p2939_90_1	minus	type III secretion system export apparatus subunit SctT	sctT	protein-coding	WP_036961009.1	257	PO864_RS19535
	T3SS		SctS	NZ_CP116944.1	12958	13221	p2939_90_1	minus	EscS/YscS/HrcS family type III secretion system export apparatus protein		protein-coding	WP_036961011.1	87	PO864_RS19540
	T3SS		SctR	NZ_CP116944.1	13254	13922	p2939_90_1	minus	EscR/YscR/HrcR family type III secretion system export apparatus protein		protein-coding	WP_036961014.1	222	PO864_RS19545
	T3SS		SctO	NZ_CP116944.1	13925	14830	p2939_90_1	minus	YscQ/HrcQ family type III secretion apparatus protein		protein-coding	WP_036961016.1	301	PO864_RS19550
				NZ_CP116944.1	14830	14979	p2939_90_1	minus	type III secretion system needle length determinant, SpaN/EivJ family		protein-coding	WP_332113403.1	49	PO864_RS21145
	T3SS		SctP	NZ_CP116944.1	14979	15716	p2939_90_1	minus	type III secretion system needle length determinant, SpaN/EivJ family		protein-coding	WP_332113404.1	245	PO864_RS19555
	T3SS		SctQ	NZ_CP116944.1	15704	16159	p2939_90_1	minus	hypothetical protein		protein-coding	WP_036961022.1	151	PO864_RS19560
	T3SS		SctN	NZ_CP116944.1	16146	17432	p2939_90_1	minus	type III secretion system ATPase SctN	sctN	protein-coding	WP_036961025.1	428	PO864_RS19565
	T3SS		chaperone	NZ_CP116944.1	17429	17836	p2939_90_1	minus	SPI-1 type III secretion system chaperone SpaK	spaK	protein-coding	WP_036961027.1	135	PO864_RS19570
	T3SS		SctV	NZ_CP116944.1	17854	19944	p2939_90_1	minus	EscV/YscV/HrcV family type III secretion system export apparatus protein		protein-coding	WP_036961029.1	696	PO864_RS19575
	T3SS		SctW	NZ_CP116944.1	19979	21088	p2939_90_1	minus	YopN/LcrE/InvE/MxiC type III secretion system gatekeeper		protein-coding	WP_036961031.1	369	PO864_RS19580
M-63	T3SS		SctC	NZ_CP116944.1	21078	22805	p2939_90_1	minus	type III secretion system outer membrane ring subunit SctC	sctC	protein-coding	WP_036961130.1	575	PO864_RS19585
	T3SS		regulator	NZ_CP116944.1	22795	23556	p2939_90_1	minus	helix-turn-helix domain-containing protein		protein-coding	WP_036961034.1	253	PO864_RS19590
		Low Confidence		NZ_CP116944.1	25095	25742	p2939_90_1	minus	hypothetical protein		protein-coding	WP_036961036.1	215	PO864_RS19605
				NZ_CP116944.1	25973	26149	p2939_90_1	minus	uncharacterized gene		pseudogene			PO864_RS19610
		Low Confidence	chaperone	NZ_CP116944.1	26805	27176	p2939_90_1	plus	chaperone SicP	sicP	protein-coding	WP_036974604.1	123	PO864_RS19615
		T3SS Effector		NZ_CP116944.1	27207	28898	p2939_90_1	plus	type III secretion system effector BopA family protein		protein-coding	WP_036961042.1	563	PO864_RS19620
		T3SS Effector		NZ_CP116944.1	28981	30135	p2939_90_1	plus	EspG domain-containing protein		protein-coding	WP_148484543.1	384	PO864_RS19625
				NZ_CP116944.1	30659	31753	p2939_90_1	minus	uncharacterized gene		pseudogene			PO864_RS19630
		T3SS Effector		NZ_CP116944.1	32224	41211	p2939_90_1	plus	TcdA/TcdB catalytic glycosyltransferase domain-containing protein		protein-coding	WP_051489817.1	2995	PO864_RS19635
		T3SS Effector		NZ_CP116944.1	41590	42306	p2939_90_1	plus	ADP-ribosyltransferase		protein-coding	WP_036954285.1	238	PO864_RS19640
				NZ_CP116944.1	43981	44919	p2939_90_1	minus	RepA family replication protein		protein-coding	WP_051459662.1	312	PO864_RS19645
		T3SS Effector		NZ_CP116944.1	45130	46104	p2939_90_1	minus	ParB family protein		protein-coding	WP_036961049.1	324	PO864_RS19650
		T3SS Effector		NZ_CP116944.1	46094	47308	p2939_90_1	minus	AAA family ATPase		protein-coding	WP_187369836.1	404	PO864_RS19655
		Low Confidence		NZ_CP116944.1	48131	48856	p2939_90_1	minus	tyrosine-type recombinase/integrase		protein-coding	WP_051420265.1	241	PO864_RS19660
				NZ_CP116944.1	49411	49944	p2939_90_1	minus	uncharacterized gene		pseudogene			PO864_RS19665
				NZ_CP116944.1	50111	50416	p2939_90_1	minus	DUF6216 family protein		protein-coding	WP_222860046.1	101	PO864_RS19670
				NZ_CP116944.1	50668	50943	p2939_90_1	minus	hypothetical protein		protein-coding	WP_036961060.1	91	PO864_RS19675
				NZ_CP116944.1	51135	52079	p2939_90_1	minus	nucleotidyl transferase AbiEii/AbiGii toxin family protein		protein-coding	WP_036961062.1	314	PO864_RS19680
		T3SS Effector		NZ_CP116944.1	52072	52863	p2939_90_1	minus	type IV toxin-antitoxin system AbiEi family antitoxin		protein-coding	WP_036961064.1	263	PO864_RS19685
				NZ_CP116944.1	53259	53420	p2939_90_1	minus	uncharacterized gene		pseudogene			PO864_RS19690
				NZ_CP116944.1	53440	53751	p2939_90_1	minus	ProQ/FINO family protein		protein-coding	WP_071992485.1	103	PO864_RS19695
				NZ_CP116944.1	53802	54008	p2939_90_1	minus	hypothetical protein		protein-coding	WP_036961068.1	68	PO864_RS19700
		T3SS Effector		NZ_CP116944.1	54923	55648	p2939_90_1	minus	RepA family replication protein		protein-coding	WP_036961071.1	241	PO864_RS19705
				NZ_CP116944.1	56057	57070	p2939_90_1	minus	uncharacterized gene		pseudogene			PO864_RS21150
				NZ_CP116944.1	57083	57961	p2939_90_1	minus	AAA family ATPase		protein-coding	WP_051459658.1	292	PO864_RS19720
				NZ_CP116944.1	57976	61131	p2939_90_1	minus	MobF family relaxase	mobF	protein-coding	WP_282490729.1	1051	PO864_RS19725
				NZ_CP116944.1	61131	62429	p2939_90_1	minus	type IV secretion system DNA-binding domain-containing protein		protein-coding	WP_071992486.1	432	PO864_RS19730
				NZ_CP116944.1	62438	63356	p2939_90_1	minus	uncharacterized gene		pseudogene			PO864_RS21155
		T3SS Effector		NZ_CP116944.1	63420	63764	p2939_90_1	minus	hypothetical protein		protein-coding	WP_036961073.1	114	PO864_RS19740
				NZ_CP116944.1	63869	64075	p2939_90_1	minus	TraR/DksA C4-type zinc finger protein		protein-coding	WP_036961076.1	68	PO864_RS19745
				NZ_CP116944.1	64167	64379	p2939_90_1	minus	hypothetical protein		protein-coding	WP_036961079.1	70	PO864_RS21160
				NZ_CP116944.1	64601	67492	p2939_90_1	minus	conjugal transfer mating-pair stabilization protein TraG	traG	protein-coding	WP_051489818.1	963	PO864_RS19750
		Low Confidence		NZ_CP116944.1	67498	68874	p2939_90_1	minus	conjugal transfer pilus assembly protein TraH	traH	protein-coding	WP_036974601.1	458	PO864_RS19755
				NZ_CP116944.1	69286	69637	p2939_90_1	plus	uncharacterized gene		pseudogene			PO864_RS19760
				NZ_CP116944.1	69835	70149	p2939_90_1	minus	HigA family addiction module antitoxin		protein-coding	WP_036961084.1	104	PO864_RS19765
				NZ_CP116944.1	70149	70427	p2939_90_1	minus	type II toxin-antitoxin system RelE/ParE family toxin		protein-coding	WP_036954335.1	92	PO864_RS19770
				NZ_CP116944.1	70505	71041	p2939_90_1	minus	type-F conjugative transfer system pilin assembly thiol-disulfide isomerase TrbB	trbB	protein-coding	WP_036961086.1	178	PO864_RS19775
				NZ_CP116944.1	71038	71340	p2939_90_1	minus	hypothetical protein		protein-coding	WP_036961089.1	100	PO864_RS19780
				NZ_CP116944.1	71351	71653	p2939_90_1	minus	conjugal transfer protein TraF	traF	protein-coding	WP_316245894.1	100	PO864_RS21165
				NZ_CP116944.1	71666	72145	p2939_90_1	minus	conjugal transfer protein TraF	traF	protein-coding	WP_329811374.1	159	PO864_RS21170
				NZ_CP116944.1	72142	72288	p2939_90_1	minus	hypothetical protein		protein-coding	WP_230085726.1	48	PO864_RS21175
				NZ_CP116944.1	72402	72851	p2939_90_1	minus	uncharacterized gene	traN	pseudogene			PO864_RS21180
				NZ_CP116944.1	72841	73785	p2939_90_1	minus	hypothetical protein		protein-coding	WP_051489819.1	314	PO864_RS19795
				NZ_CP116944.1	73782	74522	p2939_90_1	minus	type-F conjugative transfer system pilin assembly protein TrbC	trbC	protein-coding	WP_051459653.1	246	PO864_RS19800
				NZ_CP116944.1	74538	75543	p2939_90_1	minus	uncharacterized gene	traU	pseudogene			PO864_RS19805
				NZ_CP116944.1	75540	76124	p2939_90_1	minus	type-F conjugative transfer system protein TraW	traW	protein-coding	WP_154636693.1	194	PO864_RS19810
				NZ_CP116944.1	76180	76605	p2939_90_1	minus	type-F conjugative transfer system protein TrbI	trbI	protein-coding	WP_080684025.1	141	PO864_RS19815
				NZ_CP116944.1	76581	79292	p2939_90_1	minus	type IV secretion system protein TraC	traC	protein-coding	WP_230085724.1	903	PO864_RS19820
				NZ_CP116944.1	79295	79849	p2939_90_1	minus	type IV conjugative transfer system lipoprotein TraV	traV	protein-coding	WP_051459651.1	184	PO864_RS19825
				NZ_CP116944.1	79921	80271	p2939_90_1	minus	hypothetical protein		protein-coding	WP_036961092.1	116	PO864_RS19830
				NZ_CP116944.1	80362	80595	p2939_90_1	minus	hypothetical protein		protein-coding	WP_036961095.1	77	PO864_RS19835
				NZ_CP116944.1	80604	80966	p2939_90_1	minus	hypothetical protein		protein-coding	WP_036961096.1	120	PO864_RS19840
				NZ_CP116944.1	80989	81479	p2939_90_1	minus	uncharacterized gene	rfaH	pseudogene			PO864_RS19845
				NZ_CP116944.1	81484	81678	p2939_90_1	minus	hypothetical protein		protein-coding	WP_036961099.1	64	PO864_RS19850
				NZ_CP116944.1	81738	82328	p2939_90_1	minus	TrbI/VirB10 family protein		protein-coding	WP_195849003.1	196	PO864_RS19855
		T3SS Effector		NZ_CP116944.1	82385	82681	p2939_90_1	minus	hypothetical protein		protein-coding	WP_154634915.1	98	PO864_RS19860
				NZ_CP116944.1	82654	83100	p2939_90_1	minus	hypothetical protein		protein-coding	WP_036961101.1	148	PO864_RS21185
				NZ_CP116944.1	83122	83859	p2939_90_1	minus	type-F conjugative transfer system secretin TraK		protein-coding	WP_230085723.1	245	PO864_RS21190
				NZ_CP116944.1	83843	84412	p2939_90_1	minus	type IV conjugative transfer system protein TraE	traE	protein-coding	WP_036961103.1	189	PO864_RS19870
				NZ_CP116944.1	84426	84734	p2939_90_1	minus	type IV conjugative transfer system protein TraL	traL	protein-coding	WP_230083243.1	102	PO864_RS19875
				NZ_CP116944.1	84749	85117	p2939_90_1	minus	type IV conjugative transfer system pilin TraA		protein-coding	WP_036961108.1	122	PO864_RS19880
				NZ_CP116944.1	85350	85532	p2939_90_1	minus	TraY domain-containing protein		protein-coding	WP_036961110.1	60	PO864_RS19885
				NZ_CP116944.1	85704	86315	p2939_90_1	minus	hypothetical protein		protein-coding	WP_148484538.1	203	PO864_RS19890
				NZ_CP116944.1	86691	87068	p2939_90_1	minus	relaxosome protein TraM		protein-coding	WP_051489820.1	125	PO864_RS19895
				NZ_CP116944.1	87571	87855	p2939_90_1	plus	transglycosylase SLT domain-containing protein		protein-coding	WP_230085722.1	94	PO864_RS19900
				NZ_CP116944.1	88844	89083	p2939_90_1	minus	hypothetical protein		protein-coding	WP_036961114.1	79	PO864_RS21195
				NZ_CP116944.1	90090	94016	p2939_90_1	plus	autotransporter outer membrane beta-barrel domain-containing protein		protein-coding	WP_036961116.1	1308	PO864_RS19905
				NZ_CP116944.1	94780	95025	p2939_90_1	minus	uncharacterized gene		pseudogene			PO864_RS19910
				NZ_CP116944.1	97466	97729	p2939_90_1	minus	hypothetical protein		protein-coding	WP_036961117.1	87	PO864_RS19915
				NZ_CP116944.1	97883	98296	p2939_90_1	plus	uncharacterized gene		pseudogene			PO864_RS19920
				NZ_CP116944.1	98637	99602	p2939_90_1	plus	uncharacterized gene		pseudogene			PO864_RS19925
		T3SS Effector		NZ_CP116944.1	99951	100226	p2939_90_1	plus	DUF1090 domain-containing protein		protein-coding	WP_051459640.1	91	PO864_RS19930
				NZ_CP116944.1	101102	101735	p2939_90_1	plus	uncharacterized gene		pseudogene			PO864_RS19935
		Low Confidence		NZ_CP116944.1	101738	102016	p2939_90_1	plus	ribbon-helix-helix protein, CopG family		protein-coding	WP_036961122.1	92	PO864_RS19940
				NZ_CP116944.1	102185	102352	p2939_90_1	minus	uncharacterized gene		pseudogene			PO864_RS19945
				NZ_CP116944.1	102358	102799	p2939_90_1	minus	uncharacterized gene		pseudogene			PO864_RS19950
				NZ_CP116944.1	103708	105573	p2939_90_1	plus	hypothetical protein		protein-coding	WP_332113399.1	621	PO864_RS21200
				NZ_CP116944.1	106063	106797	p2939_90_1	plus	hypothetical protein		protein-coding	WP_036962424.1	244	PO864_RS19960
				NZ_CP116944.1	107791	108455	p2939_90_1	minus	uncharacterized gene		pseudogene			PO864_RS19965
				NZ_CP116944.1	108884	109846	p2939_90_1	minus	uncharacterized gene		pseudogene			PO864_RS19970
		T3SS Effector		NZ_CP116944.1	110019	110714	p2939_90_1	plus	hypothetical protein		protein-coding	WP_036962429.1	231	PO864_RS19975
				NZ_CP116944.1	110927	112044	p2939_90_1	minus	uncharacterized gene		pseudogene			PO864_RS19980
				NZ_CP116944.1	112989	113345	p2939_90_1	plus	uncharacterized gene		pseudogene			PO864_RS19985
		Low Confidence		NZ_CP116944.1	113471	114280	p2939_90_1	plus	A24 family peptidase		protein-coding	WP_071992495.1	269	PO864_RS19990
				NZ_CP116944.1	114638	114949	p2939_90_1	plus	hypothetical protein		protein-coding	WP_036962435.1	103	PO864_RS19995
				NZ_CP116944.1	115028	115327	p2939_90_1	plus	hypothetical protein		protein-coding	WP_036962438.1	99	PO864_RS20000
				NZ_CP116944.1	116204	116602	p2939_90_1	minus	hypothetical protein		protein-coding	WP_036963964.1	132	PO864_RS20005
				NZ_CP116944.1	116685	117793	p2939_90_1	minus	IS3 family transposase		protein-coding	WP_154629325.1	369	PO864_RS20010
				NZ_CP116944.1	118140	118577	p2939_90_1	minus	hypothetical protein		protein-coding	WP_051459646.1	145	PO864_RS20015
		T3SS Effector	SctL	NZ_CP116944.1	118574	119263	p2939_90_1	minus	hypothetical protein		protein-coding	WP_036963987.1	229	PO864_RS20020
	T3SS		SctK	NZ_CP116944.1	119220	119822	p2939_90_1	minus	type III secretion apparatus protein OrgA/MxiK		protein-coding	WP_036963989.1	200	PO864_RS20025
M-47	T3SS		SctJ	NZ_CP116944.1	119815	120564	p2939_90_1	minus	EscJ/YscJ/HrcJ family type III secretion inner membrane ring protein		protein-coding	WP_036963991.1	249	PO864_RS20030
	T3SS	T3SS Effector	SctI	NZ_CP116944.1	120561	120872	p2939_90_1	minus	type III secretion system inner rod subunit SctI	sctI	protein-coding	WP_332113400.1	103	PO864_RS20035
	T3SS		SctF	NZ_CP116944.1	120898	121146	p2939_90_1	minus	type III secretion system needle complex protein		protein-coding	WP_036963993.1	82	PO864_RS20040
	T3SS		SctD	NZ_CP116944.1	121167	122372	p2939_90_1	minus	PrgH/EprH family type III secretion apparatus protein		protein-coding	WP_036963995.1	401	PO864_RS20045
		T3SS Effector		NZ_CP116944.1	122745	123203	p2939_90_1	minus	hypothetical protein		protein-coding	WP_036963997.1	152	PO864_RS20050
	T3SS			NZ_CP116944.1	123469	123924	p2939_90_1	minus	type III secretion system invasion protein IagB	iagB	protein-coding	WP_036964001.1	151	PO864_RS20055
				NZ_CP116944.1	123928	125613	p2939_90_1	minus	HilA/EilA family virulence transcriptional regulator		protein-coding	WP_051459627.1	561	PO864_RS20060
M-78, M-23	T3SS		SctG	NZ_CP116944.1	126034	126543	p2939_90_1	plus	pilotin		protein-coding	WP_051459626.1	169	PO864_RS20065
		T3SS Effector		NZ_CP116944.1	126594	126836	p2939_90_1	minus	hypothetical protein	iacP	protein-coding	WP_036964003.1	80	PO864_RS20070
				NZ_CP116944.1	126936	127649	p2939_90_1	minus	hypothetical protein		protein-coding	WP_332113401.1	237	PO864_RS21205
		T3SS Effector		NZ_CP116944.1	127621	6257	p2939_90_1	minus	hypothetical protein		protein-coding	WP_332113402.1	2110	PO864_RS19505
#Predicted using EffectiveT3
^Using the nomenclature proposed by Chen and Goldberg (2023)
