## Supplementary Table 4 for "Enteropathogenic *Providencia alcalifaciens*: A subgroup of *P. alcalifaciens* that causes diarrhea"

### Sheet: TableS4
Table S4. T3SS on chromosome - predicted protein coding features
Unified Nomenclature^	Accession	Begin	End	Chromosome	Orientation	Name	Symbol	Gene Type	Protein accession	Protein length	Locus tag
SctL	NZ_CP116943.1	1619656	1620300	Chr	minus	hypothetical protein		protein-coding	WP_006663147.1	214	PO864_RS07600
SctK	NZ_CP116943.1	1620278	1620829	Chr	minus	hypothetical protein		protein-coding	WP_006663146.1	183	PO864_RS07605
SctJ	NZ_CP116943.1	1620813	1621559	Chr	minus	type III secretion inner membrane ring lipoprotein SctJ	sctJ	protein-coding	WP_036959563.1	248	PO864_RS07610
SctI	NZ_CP116943.1	1621563	1621856	Chr	minus	type III secretion system inner rod subunit SctI	sctI	protein-coding	WP_006663144.1	97	PO864_RS07615
SctF	NZ_CP116943.1	1621912	1622223	Chr	minus	EscF/YscF/HrpA family type III secretion system needle major subunit		protein-coding	WP_006663143.1	103	PO864_RS07620
SctD	NZ_CP116943.1	1622237	1623379	Chr	minus	PrgH/EprH family type III secretion apparatus protein		protein-coding	WP_230085510.1	380	PO864_RS07625
regulator	NZ_CP116943.1	1623649	1624428	Chr	plus	AraC family transcriptional regulator		protein-coding	WP_006663141.1	259	PO864_RS07630
SctC	NZ_CP116943.1	1624418	1626121	Chr	plus	type III secretion system outer membrane ring subunit SctC	sctC	protein-coding	WP_036959567.1	567	PO864_RS07635
SctW	NZ_CP116943.1	1626112	1627209	Chr	plus	type III secretion system gatekeeper subunit SctW	sctW	protein-coding	WP_006659718.1	365	PO864_RS07640
SctV	NZ_CP116943.1	1627233	1629299	Chr	plus	EscV/YscV/HrcV family type III secretion system export apparatus protein		protein-coding	WP_036959568.1	688	PO864_RS07645
chaperone	NZ_CP116943.1	1629311	1629715	Chr	plus	type III secretion system protein		protein-coding	WP_006659716.1	134	PO864_RS07650
SctN	NZ_CP116943.1	1629718	1631010	Chr	plus	type III secretion system ATPase SctN	sctN	protein-coding	WP_006663139.1	430	PO864_RS07655
SctO	NZ_CP116943.1	1631010	1631462	Chr	plus	hypothetical protein		protein-coding	WP_036959570.1	150	PO864_RS07660
SctP	NZ_CP116943.1	1631434	1632621	Chr	plus	hypothetical protein		protein-coding	WP_036959572.1	395	PO864_RS07665
SctQ	NZ_CP116943.1	1632621	1633550	Chr	plus	FliM/FliN family flagellar motor switch protein		protein-coding	WP_036959574.1	309	PO864_RS07670
SctR	NZ_CP116943.1	1633553	1634218	Chr	plus	EscR/YscR/HrcR family type III secretion system export apparatus protein		protein-coding	WP_006659711.1	221	PO864_RS07675
SctS	NZ_CP116943.1	1634235	1634507	Chr	plus	type III secretion system export apparatus subunit SctS	sctS	protein-coding	WP_006663136.1	90	PO864_RS07680
SctT	NZ_CP116943.1	1634504	1635298	Chr	plus	type III secretion system export apparatus subunit SctT	sctT	protein-coding	WP_006659709.1	264	PO864_RS07685
SctU	NZ_CP116943.1	1635316	1636401	Chr	plus	EscU/YscU/HrcU family type III secretion system export apparatus switch protein		protein-coding	WP_036959576.1	361	PO864_RS07690
Chaperone	NZ_CP116943.1	1636566	1637048	Chr	plus	type III secretion system translocator chaperone SicA	sicA	protein-coding	WP_196231761.1	160	PO864_RS07695
SctE	NZ_CP116943.1	1637059	1639191	Chr	plus	type III secretion system translocon subunit SctE	sctE	protein-coding	WP_036959580.1	710	PO864_RS07700
SctB	NZ_CP116943.1	1639210	1640523	Chr	plus	type III secretion target, IpaC/SipC family protein		protein-coding	WP_282490592.1	437	PO864_RS07705
SctA	NZ_CP116943.1	1640530	1641639	Chr	plus	IpaD/SipD/SspD family type III secretion system needle tip protein		protein-coding	WP_036959586.1	369	PO864_RS07710
^Using the nomenclature proposed by Chen and Goldberg (2023)
