## Supplementary Table 5 for "Enteropathogenic *Providencia alcalifaciens*: A subgroup of *P. alcalifaciens* that causes diarrhea"

### Sheet: Table S5
Table S5. Predicted p2939_90_1 effector genes on genomes carrying the strain 2939/90 plasmid T3SS locus
Protein accession	Genomes with the strain 2939/90 plasmid T3SS locus (n=21)	Predicted T3SS role	Predicted T3SS Effector#	Unified nomenclature^	Accession	Begin	End	Chromosome	Orientation	Name	Symbol	Gene Type		Protein length	Locus tag
WP_036961036.1	21		Low Confidence		NZ_CP116944.1	25095	25742	p2939_90_1	minus	Hypothetical protein		protein-coding		215	PO864_RS19605
WP_036974604.1	21		Low Confidence	chaperone	NZ_CP116944.1	26805	27176	p2939_90_1	plus	Chaperone SicP	sicP	protein-coding		123	PO864_RS19615
WP_051420265.1	19		Low Confidence		NZ_CP116944.1	48131	48856	p2939_90_1	minus	Tyrosine-type recombinase/integrase		protein-coding		241	PO864_RS19660
WP_036974601.1	20		Low Confidence		NZ_CP116944.1	67498	68874	p2939_90_1	minus	Conjugal transfer pilus assembly protein TraH	traH	protein-coding		458	PO864_RS19755
WP_036961122.1	14		Low Confidence		NZ_CP116944.1	101738	102016	p2939_90_1	plus	Ribbon-helix-helix protein, CopG family		protein-coding		92	PO864_RS19940
WP_071992495.1	19		Low Confidence		NZ_CP116944.1	113471	114280	p2939_90_1	plus	A24 family peptidase		protein-coding		269	PO864_RS19990
WP_036961042.1	21		T3SS Effector		NZ_CP116944.1	27207	28898	p2939_90_1	plus	Type III secretion system effector BopA family protein		protein-coding		563	PO864_RS19620
WP_148484543.1	20		T3SS Effector		NZ_CP116944.1	28981	30135	p2939_90_1	plus	EspG domain-containing protein		protein-coding		384	PO864_RS19625
WP_051489817.1	20		T3SS Effector		NZ_CP116944.1	32224	41211	p2939_90_1	plus	TcdA/TcdB catalytic glycosyltransferase domain-containing protein		protein-coding		2995	PO864_RS19635
WP_036954285.1	10		T3SS Effector		NZ_CP116944.1	41590	42306	p2939_90_1	plus	ADP-ribosyltransferase		protein-coding		238	PO864_RS19640
WP_036961049.1	21		T3SS Effector		NZ_CP116944.1	45130	46104	p2939_90_1	minus	ParB family protein		protein-coding		324	PO864_RS19650
WP_187369836.1	21		T3SS Effector		NZ_CP116944.1	46094	47308	p2939_90_1	minus	AAA family ATPase		protein-coding		404	PO864_RS19655
WP_036961064.1	12		T3SS Effector		NZ_CP116944.1	52072	52863	p2939_90_1	minus	Type IV toxin-antitoxin system AbiEi family antitoxin		protein-coding		263	PO864_RS19685
WP_036961071.1	21		T3SS Effector		NZ_CP116944.1	54923	55648	p2939_90_1	minus	RepA family replication protein		protein-coding		241	PO864_RS19705
WP_036961073.1	16		T3SS Effector		NZ_CP116944.1	63420	63764	p2939_90_1	minus	Hypothetical protein		protein-coding		114	PO864_RS19740
WP_154634915.1	19		T3SS Effector		NZ_CP116944.1	82385	82681	p2939_90_1	minus	Hypothetical protein		protein-coding		98	PO864_RS19860
WP_051459640.1	21		T3SS Effector		NZ_CP116944.1	99951	100226	p2939_90_1	plus	DUF1090 domain-containing protein		protein-coding		91	PO864_RS19930
WP_036962429.1	19		T3SS Effector		NZ_CP116944.1	110019	110714	p2939_90_1	plus	Hypothetical protein		protein-coding		231	PO864_RS19975
WP_051459666.1	21	T3SS	T3SS Effector	SctA	NZ_CP116944.1	6278	7348	p2939_90_1	minus	Type III secretion system needle tip protein SctA	sctA	protein-coding		356	PO864_RS19510
WP_036961006.1	21	T3SS	T3SS Effector	SctB	NZ_CP116944.1	7443	8669	p2939_90_1	minus	IpaC/SipC family type III secretion system effector		protein-coding		408	PO864_RS19515
WP_051459665.1	21	T3SS		SctE	NZ_CP116944.1	8694	10472	p2939_90_1	minus	Type III secretion system translocon subunit SctE	sctE	protein-coding		592	PO864_RS19520
WP_036963987.1	21		T3SS Effector	SctL	NZ_CP116944.1	118574	119263	p2939_90_1	minus	hypothetical protein		protein-coding		229	PO864_RS20020
WP_332113400.1	21	T3SS	T3SS Effector	SctI	NZ_CP116944.1	120561	120872	p2939_90_1	minus	Type III secretion system inner rod subunit SctI	sctI	protein-coding		103	PO864_RS20035
WP_036963997.1	21		T3SS Effector		NZ_CP116944.1	122745	123203	p2939_90_1	minus	Hypothetical protein		protein-coding		152	PO864_RS20050
WP_036964003.1	21		T3SS Effector		NZ_CP116944.1	126594	126836	p2939_90_1	minus	Hypothetical protein	iacP	protein-coding		80	PO864_RS20070
WP_332113402.1	8		T3SS Effector		NZ_CP116944.1	127621	6257	p2939_90_1	minus	Hypothetical protein		protein-coding		2110	PO864_RS19505
