## Supplementary Table 6 for "Enteropathogenic *Providencia alcalifaciens*: A subgroup of *P. alcalifaciens* that causes diarrhea"

### Sheet: Table S6
Table S6. Distribution of predicted effector genes on the 21 genomes carrying the strain 2939/90 plasmid T3SS locus
		WP_036954285.1	WP_036961036.1	WP_036961042.1	WP_036961049.1	WP_036961064.1	WP_036961071.1	WP_036961073.1	WP_036961122.1	WP_036962429.1	WP_036963997.1	WP_036964003.1	WP_036974601.1	WP_051420265.1	WP_051459640.1	WP_051489817.1	WP_071992495.1	WP_148484543.1	WP_154634915.1	WP_187369836.1	WP_332113402.1	WP_036974604.1
	Count	10	21	21	21	12	21	16	14	19	21	21	20	19	21	20	19	20	19	21	8	21
GCA_000527275.1	17	positive	positive	positive	positive		positive	positive		positive	positive	positive	positive	positive	positive	positive	positive	positive	positive	positive		positive
GCA_000527295.1	19	positive	positive	positive	positive	positive	positive	positive	positive	positive	positive	positive	positive	positive	positive	positive	positive	positive	positive	positive		positive
GCA_902375275.1	19	positive	positive	positive	positive	positive	positive	positive	positive	positive	positive	positive	positive	positive	positive	positive	positive	positive	positive	positive		positive
GCA_000517745.1	17	positive	positive	positive	positive		positive	positive		positive	positive	positive	positive	positive	positive	positive	positive	positive	positive	positive		positive
GCA_009706465.1	19	positive	positive	positive	positive	positive	positive	positive	positive	positive	positive	positive	positive	positive	positive	positive	positive	positive	positive	positive		positive
GCA_009706365.1	16	positive	positive	positive	positive		positive	positive			positive	positive	positive	positive	positive	positive	positive	positive	positive	positive		positive
GCA_915402015.1	19		positive	positive	positive	positive	positive	positive	positive	positive	positive	positive	positive	positive	positive	positive	positive	positive	positive	positive	positive	positive
GCA_915402005.1	13		positive	positive	positive		positive			positive	positive	positive			positive	positive	positive	positive		positive	positive	positive
GCA_029962585.1	20	positive	positive	positive	positive	positive	positive	positive	positive	positive	positive	positive	positive	positive	positive	positive	positive	positive	positive	positive	positive	positive
GCA_915401705.1	19		positive	positive	positive	positive	positive	positive	positive	positive	positive	positive	positive	positive	positive	positive	positive	positive	positive	positive	positive	positive
GCA_000527335.1	19	positive	positive	positive	positive	positive	positive	positive	positive	positive	positive	positive	positive	positive	positive	positive	positive	positive	positive	positive		positive
GCA_000527255.1	16		positive	positive	positive		positive		positive	positive	positive	positive	positive	positive	positive	positive	positive	positive	positive	positive		positive
GCA_915401715.1	19		positive	positive	positive	positive	positive	positive	positive	positive	positive	positive	positive	positive	positive	positive	positive	positive	positive	positive	positive	positive
GCA_031340635.2	15		positive	positive	positive	positive	positive	positive		positive	positive	positive	positive	positive	positive	positive		positive		positive		positive
GCA_000517805.1	16		positive	positive	positive		positive		positive	positive	positive	positive	positive	positive	positive	positive	positive	positive	positive	positive		positive
GCA_915401745.1	16		positive	positive	positive		positive		positive	positive	positive	positive	positive	positive	positive	positive	positive		positive	positive	positive	positive
GCA_009706335.1	14		positive	positive	positive		positive	positive			positive	positive	positive	positive	positive		positive	positive	positive	positive		positive
GCA_902375285.1	17	positive	positive	positive	positive		positive	positive		positive	positive	positive	positive	positive	positive	positive	positive	positive	positive	positive		positive
GCA_009706485.1	16	positive	positive	positive	positive	positive	positive		positive	positive	positive	positive	positive		positive	positive		positive	positive	positive		positive
GCA_915401765.1	19		positive	positive	positive	positive	positive	positive	positive	positive	positive	positive	positive	positive	positive	positive	positive	positive	positive	positive	positive	positive
GCA_915401735.1	19		positive	positive	positive	positive	positive	positive	positive	positive	positive	positive	positive	positive	positive	positive	positive	positive	positive	positive	positive	positive
